# An allele-resolved nanopore-guided tour of the human placental methylome

**DOI:** 10.1101/2023.02.13.528289

**Authors:** Michaela Kindlova, Hannah Byrne, Jade M Kubler, Sarah E Steane, Jessica M Whyte, Danielle J Borg, Vicki L Clifton, Adam D Ewing

## Abstract

The placenta is a temporary organ present during pregnancy that is responsible for coordinating all aspects of pregnancy between the mother and fetus. It has a distinct epigenetic, transcriptomic, and mutational landscape with low levels of methylation, high numbers of transcribed loci, and a high mutational burden relative to somatic tissues. We present this landscape through the application of nanopore sequencing technology to provide a more comprehensive picture of female placental genomics and methylomics along with integrated haplotype-resolved transcriptomic analyses across eight trios. Whole genome sequencing of trios allows robust phasing, permitting comprehensive genome-wide investigation of parent-of-origin methylation and transcription. This enhanced view facilitates identifications of many new differentially methylated regions (DMRs), both conserved and differing between individuals, as well as novel imprinted genes including ILDR2 and RASA1 which are potentially important for healthy placental and fetal development.
