## Supplemental Table 1 for "An allele-resolved nanopore-guided tour of the human placental methylome"

### Sheet: Supplemental Table 1a
Nanopore Sequencing
Placenta	Read Count	Base Count	N50	Notes
013	3550607	67569059172	36619
023	4613988	63690819011	36402	Includes MinION top-up
025	3945518	62967763721	34126
044	8912870	85027606797	25295
054	9154420	72815501500	26337	Includes MinION top-up
103	8376298	67593901788	24301	Includes MinION top-up
172	4777064	76725789006	33549
190	4751320	69466803483	38524	Includes MinION top-up
Illumina WGS
Trio	Sample	Read Pairs	Base Count
013	Mother	351814403	106247949706
013	Placenta	346275636	104575242072
013	Father	356245261	107586068822
023	Mother	353169544	106657202288
023	Placenta	359353245	108524679990
023	Father	352974022	106598154644
025	Mother	354538947	107070761994
025	Placenta	332660819	100463567338
025	Father	350035002	105710570604
044	Mother	363333013	109726569926
044	Placenta	353889085	106874503670
044	Father	350727952	105919841504
054	Mother	358066814	108136177828
054	Placenta	342339434	103386509068
054	Father	345487061	104337092422
103	Mother	327173167	98806296434
103	Placenta	364196406	109987314612
103	Father	349058115	105415550730
172	Mother	369279211	111522321722
172	Placenta	335117090	101205361180
172	Father	355326147	107308496394
190	Mother	341497964	103132385128
190	Placenta	336096554	101501159308
190	Father	358468342	108257439284

### Sheet: Supplemental Table 1b
Illumina RNA-seq
Sample	RIN1	RIN2	Read_Pairs	PF_ALIGNED_BASES	PCT_MRNA_BASES	PCT_INTRONIC_BASES	PCT_INTERGENIC_BASES	PCT_CORRECT_STRAND_READS	MEDIAN_5PRIME_BIAS	MEDIAN_3PRIME_BIAS	MEDIAN_5PRIME_TO_3PRIME_BIAS
013	6.4	6.5	123019319	28500279752	0.455688	0.431995	0.112317	0.990041	0.301255	0.209146	1.173
023	6.2	6.2	129368265	28667418945	0.423001	0.445669	0.13133	0.989114	0.260354	0.185206	1.04689
025	6.9	7.5	230582802	51990797103	0.463835	0.425182	0.110983	0.989531	0.267647	0.2113	1.01518
044	7.5	7.7	124726951	28144505671	0.460255	0.422376	0.117369	0.990781	0.199131	0.209949	0.822475
054	6.8	7.4	120555328	26148202997	0.431078	0.42946	0.139462	0.98849	0.248693	0.206409	0.960903
103	6.5	7.3	126296331	27689509318	0.46104	0.423291	0.115669	0.989929	0.211701	0.197405	0.841695
172	5.7	6.8	128557030	28238561804	0.432496	0.425459	0.142044	0.98798	0.204099	0.174186	0.843931
190	7.2	7.8	117353272	26675965340	0.462931	0.424542	0.112527	0.987972	0.211205	0.205287	0.855153
